# Form I and II Rubiscos Exhibit Temperature Dependent Carbon Kinetic Isotope Effects

**DOI:** 10.64898/2026.06.29.735352

**Authors:** Renée Z. Wang, Albert K. Liu, Patrick M. Shih, Daniel A. Stolper

## Abstract

Nearly all carbon on Earth today is fixed by the enzyme ribulose-1,5-bisphopshate carboxylase/oxygenase (‘rubisco’), which converts carbon dioxide (CO_2_) to sugar phosphates. All rubiscos measured thus far display a kinetic isotope effect (KIE) where ^12^CO_2_ is fixed at a faster rate than ^13^CO_2_. The relationship between rubisco’s KIE and the carbon isotope composition of plants, algae, and organic matter is central to many fields in the Earth sciences, plant biology, and biochemistry. Currently, all applications assume that the KIE does not vary with temperature. Here, we examine this assumption experimentally with *in vitro* KIE measurements of two rubiscos from phylogenetically distinct host organisms and rubisco protein clades – a Form I rubisco from the plant, *Spinacia oleracea* (spinach) and a Form II rubisco from the bacterium *Rhodosprillium rubrum*. We that find that both KIEs decrease linearly by ∼4.5‰ from 10-35°C with statistically indistinguishable slopes. We place these results into biological and geologic contexts by comparing them to observed variations in the carbon isotope composition of modern terrestrial plants and marine organic carbon, the geologic carbon isotope record, and rubisco’s biochemistry. We show that the measured temperature dependencies are sufficiently large to impact our interpretations of the enzymatic processes that drive variations in rubisco KIEs, as well as applications of stable carbon isotopes in the Earth and biological sciences.

**Significance Statement:** The carbon isotope composition of plants, algae, and organic matter are interpreted with models that assume the kinetic isotope effect of the carbon-fixing enzyme rubisco is temperature-independent, even though temperature varies by tens of degrees across the Earth today and in the past. Here, we demonstrate that the kinetic isotope effect of rubisco is temperature-dependent, suggesting that some of this isotopic variation may be due to intrinsic enzyme properties alone. In addition, though the rubiscos we measured are from diverse organisms (plant vs. bacteria), their KIEs show statistically indistinguishable temperature dependencies. This data forms the basis for future thermodynamic models on rubisco biochemistry.
