## Supplementary Dataset 1 for "Form I and II Rubiscos Exhibit Temperature Dependent Carbon Kinetic Isotope Effects"

### Sheet: Sheet1
Species or Strain	Form	Specificity			13KIE (‰)
		estimate†	uncertainty*	Reference	estimate†	uncertainty*	Reference	KIE Assay conditions
Chroococcidiopsis thermalis KOMAREK 1964/111	1	66	1	Aguiló-Nicolau et al 2026 Plant Physiol	26.1	0.2	Aguiló-Nicolau et al 2026 Plant Physiol	88.5 mM EPPS, pH 7.8, 28.7 mM MgCl2, at least 0.5 mM NaHCO3 and equimolar RuBP
Cyanobacterium aponinum PCC10605	1	58.6	2.1	Aguiló-Nicolau et al 2026 Plant Physiol	25.2	0.2	Aguiló-Nicolau et al 2026 Plant Physiol	88.5 mM EPPS, pH 7.8, 28.7 mM MgCl2, at least 0.5 mM NaHCO3 and equimolar RuBP
Emiliania huxleyi	1	79		Badger et al 1998 Can J Bot	11.1a	[9.8, 12.6]	Boller et al 2011 GCA	pH 7.5, 5 mM RuBP, 5 mM DIC, 25 mM MgCl2, 1 mM DTT
Gephyrocapsa oceanica RCC 1303	1				13.4	0.4	Wijker et al 2026 Biogeosciences	100 mM EPPS at pH 7.8, 20 mM MgCl2, and approximately 6mMNaHCO3.
Gloeobacter violaceus PCC7421	1	74.6	2.2	Aguiló-Nicolau et al 2026 Plant Physiol	27.3	0.2	Aguiló-Nicolau et al 2026 Plant Physiol	88.5 mM EPPS, pH 7.8, 28.7 mM MgCl2, at least 0.5 mM NaHCO3 and equimolar RuBP
Oscillatoria acuminata PCC6304	1	60.4	1.9	Aguiló-Nicolau et al 2026 Plant Physiol	25.4	0.2	Aguiló-Nicolau et al 2026 Plant Physiol	88.5 mM EPPS, pH 7.8, 28.7 mM MgCl2, at least 0.5 mM NaHCO3 and equimolar RuBP
Candidatus Promineofilum breve	1'	36.1	0.9	Banda et al 2020 Nat Plants	16.25	1.36	Wang et al 2023 Biomolecules	100 mM bicine, 30 mM MgCl2, 1 mM DTT, 6.25 mM NaHCO3, pH 8.5
Prochlorococcus marinus MIT9313	1	59.9	7	Shih et al 2016 Nat Comm	24.0a	[22.2,25.6]	Scott et al. 2007 Limnol Oceanogr	50 mM Bicine, 25 mM MgCl2, 1 mM DTT, 10 mM NaHCO3, pH 7.5
Ralstonia eutropha	1	75		Horken and Tabita 1999 Arch Biochem Biophys	19a	[17.5, 20.4]	Thomas et al. 2018 Environ Microbiol	50 mM Bicine, pH 7.5, 25 mM MgCl2, 5 mM NaHCO3 1 mM DTT, 5 mM NaHCO3, 5 mM RuBP
Rhodospirillum rubrum	2	11.75a	[8.91,13.47]	Flamholz et al 2019 Biochemistry	20.8	0.2	Guy et al. 1993 Plant Physiol, Roeske & O'Leary 1985 Biochemistry, McNevin et al 2006 Func Plant Biol	See Sheet 2 for reaction conditions used in each study
Rhodobacter sphaeroides	1	62***	4	Flamholz et al 2019 Biochemistry	22.4a	[21.1, 24.0]	Thomas et al. 2018 Environ Microbiol	50 mM Bicine, pH 7.5, 25 mM MgCl2, 5 mM NaHCO3 1 mM DTT, 5 mM NaHCO3, 5 mM RuBP
Riftia pachyptila symbiont**	2	8.6	0.9	Robinson et al 2003 Limnol Oceanogr	19.5	1	Robinson et al. 2003 Limnol Oceanogr	100 mM Bicine, pH 8.0, 5 mM MgCl2, 1 mM DTT, 5 mM DIC, 30 C, 150-180 umol RuBP
Skeletonema costatum	1	72	2.2	Haslam et al 2005	18.5a	[17.0, 19.9]	Boller et al. 2015 Geobiol	pH 7.5, approximately 100 umol RuBP, rest unclear.
Synechococcus elongatus PCC 6301	1	42.75a	[39.60,51.24]	Flamholz et al 2019 Biochemistry	22	0.4	Wang et al 2023 Biomolecules, Wang et al. 2023 PNAS, Guy et al. 1993 Plant Physiol, McNevin et al. 2006 Func Plant Biol, Wijker et al 2026 Biogeosciences	See Sheet 2 for reaction conditions used in each study
Solemya velum gill symbiont	1				24.4	1.15	Scott et al 2004 Environ Microbiol	50 mM bicine, pH 8.5, 25 mM MgCl2, 1 mM DTT, 5 mM NaHCO3,100 umol RuBP
Spinacia oleracea	1	93.1	2.09908	Flamholz et al 2019 Biochemistry	28.8	0.4	Roeske & O'Leary 1984 Biochemistry, Guy et al. 1993 Plant Physiol, McNevin et al. 2006 Func Plant Biol, Scott et al. 2004 Environ Microbiol, Wijker et al 2026 Biogeosciences	See Sheet 2 for reaction conditions used in each study
Nicotiana tabacum	1	82.6a	[82.03,90.00]	Flamholz et al 2019 Biochemistry	27.4	0.9	McNevin et al 2007 J Biol Chem	Unclear; cites McNevin et al. 2006
†Values are reported as the mean, unless it has the superscript 'a' which indicates it is a median value
*Uncertainty is reported as either the standard deviation (single value entry) or as a 95% confidence interval in brackets
**Rifita symbiont KIE was not plotted when comparing Specificity vs. KIE because the KIE assay was performed at 30 C
***We assume that the KIE value reported by Thomas et al. is the Form I from Rhodobacter; Flamholz et al. 2019 compiles two values for the Form I and II

### Sheet: Sheet2
Reference	Species	pH	Temperature (°C)	[HCO3-] (mM)	[RuBP]	[Mg2+] (mM)	13erub (‰)
					(mM)
Roeske & O'Leary 1984 Biochemistry	Spinach	7	25	10	0.2	10	29.7 ± 0.8
		8	25	10	0.2	10	29.0 ± 0.5
		8	25	10	1	10	28.8 ± 1.3
		9	25	10	1	10	26.4 ± 0.6
Guy et al. 1993 Plant Physiol	Spinach	8.5	Room temp	2 to 5a	unknownb	20	30.3 ± 0.8
		7.6	Room temp	2 to 5a	unknownb	5	29.0 ± 0.3
McNevin et al. 2006 Func Plant Biol	Spinach	7.6	25	2.5	2	25	28.9 ± 1.5
Scott et al. 2004	Spinach	8.5	25	5	unknown concentration; 100 mmolc	25	28.2
							[26.6, 29.8]d
Wijker et al. 2026 Biogeosciences	Spinach, fully-purified	7.8	25	6	6g	20	30.4 ± 0.5e
	Spinach, fully-purified	7.8	25	6	6g	20	29.6 ± 0.6f
	Spinach, semi-purified	7.8	25	6	6g	20	30.9 ± 0.5e
	Spinach, semi-purified	7.8	25	6	6g	20	30.2 ± 0.5f
Guy et al. 1993 Plant Physiol	R. rubrum	7.9	Room temp	2 to 5a	unknownb	25	23.0 ± 0.6
		7.9	Room temp	2 to 5a	unknownb	2	19.6 ± 0.4
Roeske & O'Leary 1985 Biochemistry	R. rubrum	7.8	25	70	2h	10	17.8 ± 0.8
McNevin et al. 2006 Func Plant Biol	R. rubrum	7.6	25	2.5	2	25	22.2 ± 2.1
Wang et al. 2023 Biomolecues	S. elongatus	8.5	Room temp	6.25	unknown concentration; 125 umol	30	22.4 ± 2.4
Wang et al 2023 PNAS	S. elongatus	8.5	Room temp	unknown	unknown	30	25.2 ± 0.3
McNevin et al. 2006 Functional Plant Biology	S. elongatus	7.6	25	2.5	2	25	20.9 ± 0.8
Wijker et al. 2026 Biogeosciences	S. elongatus	7.8	25	6	6g	20	22.2 ± 0.7
	S. elongatus	7.8	25	6	6g	20	23.4 ± 0.7
	S. elongatus	7.8	25	6	6g	20	22.6 ± 0.7
Guy et al. 1993 Plant Physiol	S. elongatus	8.1	Room temp	2 to 5a	unknownb	25	22.0 ± 0.2
a “NaHCO3 was 2 to 5 mM”
b “Reactions were controlled by addition of aliquots of a solution of RuBP (240 mM)”
c "The reaction was begun by injecting approximately 100 mmoles of filter-sterilized RuBP into the assay syringe, and progressed until all the RuBP was consumed"
d Using average obtained by Pitman estimator; mean [95% c.i.]
e Measured by GasBench
f Measured by Apollo-Picarro
g "The reaction was initiated by injecting an equimolar concentration of RuBP". We assume this means equimolar with the NaHCO3 concentration, which is stated to be "approximately 6 mM" in the reaction buffer.
h Not explicitly stated; calculated from "Reactions were started by the addition of 3 mL of 8.0 mM RuBP to 9-mL solutions"
