## Supplementary Dataset 2 for "Form I and II Rubiscos Exhibit Temperature Dependent Carbon Kinetic Isotope Effects"

### Sheet: Sheet1
Sample_ID	tElapsed_min	Temp	Strain	Area44_first	d13C_avg	d13C_sd	volume	volume_error	F	F_err	R_R0	R_R0_err	lnF	lnF_err	lnR_R0	lnR_R0_err	Experiment
S1	0	10	Rubrum	9.513	-5.8676	0.0405623	174.428	2.33075	1	0.0188971	1	5.77023e-05	0	0.0188971	0	5.77023e-05	Rubrum cold 1 10C
S2	16	10.9	Rubrum	10.325	-3.771	0.0644477	188.567	2.45197	1.08106	0.0201562	1.00211	7.66452e-05	0.0779398	0.0186449	0.00210675	7.64839e-05	Rubrum cold 1 10C
S3	29	10.8	Rubrum	10.105	-1.9382	0.0413243	184.736	2.4188	1.0591	0.0198134	1.00395	5.83599e-05	0.0574159	0.0187078	0.0039448	5.81302e-05	Rubrum cold 1 10C
S4	44	10.8	Rubrum	9.014	0.5936	0.0228648	165.74	2.258	0.950187	0.0181323	1.0065	4.70689e-05	-0.051096	0.0190829	0.00647831	4.67649e-05	Rubrum cold 1 10C
S5	60	10.5	Rubrum	7.324	3.058	0.0417971	136.313	2.02349	0.781484	0.0156083	1.00898	5.88429e-05	-0.246561	0.0199727	0.00893822	5.83193e-05	Rubrum cold 1 10C
S6	75	10.5	Rubrum	7.604	5.7134	0.0330121	141.188	2.06091	0.809435	0.0160182	1.01165	5.29764e-05	-0.211419	0.0197894	0.011582	5.23663e-05	Rubrum cold 1 10C
S7	91	10.6	Rubrum	7.237	8.4218	0.0364788	134.798	2.012	0.772799	0.0154818	1.01437	5.53122e-05	-0.257736	0.0200334	0.0142714	5.45284e-05	Rubrum cold 1 10C
S8	106	10.6	Rubrum	6.36	11.2922	0.0554049	119.528	1.89985	0.685253	0.0142294	1.01726	6.94895e-05	-0.377967	0.0207651	0.0171138	6.83104e-05	Rubrum cold 1 10C
S9	121	11	Rubrum	5.754	13.8828	0.0483136	108.976	1.82677	0.624759	0.013393	1.01987	6.39798e-05	-0.470389	0.0214371	0.0196722	6.27335e-05	Rubrum cold 1 10C
S10	138	10.8	Rubrum	5.428	16.876	0.019862	103.299	1.78912	0.592216	0.0129549	1.02288	4.62709e-05	-0.523883	0.0218752	0.0226201	4.5236e-05	Rubrum cold 1 10C
S11	153	11	Rubrum	5.192	19.4	0.0345254	99.19	1.76266	0.568658	0.0126434	1.02542	5.43746e-05	-0.564477	0.0222338	0.0250991	5.30268e-05	Rubrum cold 1 10C
S12	169	11	Rubrum	4.574	21.9838	0.0802384	88.4293	1.69674	0.506966	0.0118538	1.02802	9.09604e-05	-0.679311	0.0233818	0.0276305	8.84815e-05	Rubrum cold 1 10C
S13	184	11	Rubrum	4.209	24.2748	0.0642589	82.0738	1.66027	0.47053	0.0114074	1.03032	7.71061e-05	-0.753896	0.0242438	0.0298697	7.4837e-05	Rubrum cold 1 10C
S14	205	11.2	Rubrum	3.924	27.2422	0.0413425	77.1113	1.63318	0.44208	0.0110707	1.03331	5.92195e-05	-0.816264	0.0250424	0.0327626	5.73108e-05	Rubrum cold 1 10C
S15	225	11.2	Rubrum	3.682	29.8188	0.0919087	72.8975	1.61117	0.417922	0.0107937	1.0359	0.000101655	-0.87246	0.0258271	0.0352677	9.81319e-05	Rubrum cold 1 10C
S16	246	10.8	Rubrum	3.195	32.3808	0.0587086	64.4178	1.56982	0.369308	0.0102639	1.03847	7.26832e-05	-0.996125	0.0277923	0.0377525	6.99904e-05	Rubrum cold 1 10C
S18	287	9.4	Rubrum	2.385	35.8958	0.0642861	50.3138	1.51047	0.28845	0.00947861	1.04201	7.73901e-05	-1.24323	0.0328605	0.0411514	7.427e-05	Rubrum cold 1 10C
S1	0		Rubrum	5.638	-5.67475	0.0985947	167.379	12.0073	1	0.101452	1	0.00014023	0	0.101452	0	0.00014023	Rubrum hot 1 35C
S2	9		Rubrum	5.745	-1.5555	0.0247487	170.326	12.1344	1.01761	0.102883	1.00414	0.000102632	0.0174538	0.101102	0.0041342	0.000102209	Rubrum hot 1 35C
S3	17	34.5	Rubrum	4.627	2.27067	0.17665	139.534	10.855	0.833638	0.088217	1.00799	0.000203844	-0.181955	0.105822	0.00795901	0.000202228	Rubrum hot 1 35C
S5	34	37	Rubrum	3.181	9.479	0.0868101	99.7074	9.40496	0.595697	0.0705934	1.01524	0.000133253	-0.518023	0.118506	0.0151253	0.000131253	Rubrum hot 1 35C
S6	42	35.5	Rubrum	2.814	12.7142	0.125688	89.5993	9.08585	0.535307	0.066493	1.01849	0.000161795	-0.624916	0.124215	0.018325	0.000158857	Rubrum hot 1 35C
S8	59	34	Rubrum	1.657	18.49		57.7326	8.2506	0.344921	0.0551546	1.0243		-1.06444	0.159905	0.0240121		Rubrum hot 1 35C
S9	68	37	Rubrum	2.192	20.955	0.0735391	72.4678	8.60176	0.432956	0.0600473	1.02678	0.00012584	-0.83712	0.138692	0.0264294	0.000122558	Rubrum hot 1 35C
S11	85	34.5	Rubrum	1.48	25.1737	0.176594	52.8575	8.14918	0.315795	0.0536994	1.03102	0.000204924	-1.15266	0.170045	0.0305529	0.000198758	Rubrum hot 1 35C
S12	94	34	Rubrum	1.322	26.5843	0.174517	48.5058	8.06524	0.289796	0.0524788	1.03244	0.000203188	-1.23858	0.181089	0.031928	0.000196803	Rubrum hot 1 35C
S13	102	36	Rubrum	1.226	28.004	0.190686	45.8617	8.01737	0.273999	0.0517756	1.03387	0.000217455	-1.29463	0.188963	0.03331	0.000210331	Rubrum hot 1 35C
S14	111	36	Rubrum	1.279	29.337	0.121622	47.3215	8.0435	0.28272	0.0521601	1.03521	0.000159681	-1.2633	0.184494	0.0346058	0.00015425	Rubrum hot 1 35C
S16	128	34	Rubrum	1.135	30.8277	0.133986	43.3554	7.97422	0.259025	0.0511371	1.03671	0.000169485	-1.35083	0.197422	0.036053	0.000163483	Rubrum hot 1 35C
S17	137	37.6	Rubrum	1.033	31.5903	0.138717	40.546	7.92848	0.24224	0.0504553	1.03748	0.000173337	-1.41782	0.208286	0.0367925	0.000167075	Rubrum hot 1 35C
S18	145	35.4	Rubrum	1.605	32.575		56.3004	8.22001	0.336364	0.0547179	1.03847		-1.08956	0.162675	0.0377466		Rubrum hot 1 35C
S1	0	34.1	Rubrum	5.507	-4.8972	0.064488	182.812	4.53139	1	0.0350543	1	9.16486e-05	0	0.0350543	0	9.16486e-05	Rubrum hot 2 35C
S2	8	36.8	Rubrum	5.087	-2.2662	0.0646003	169.217	4.31855	0.925632	0.032931	1.00264	9.18496e-05	-0.077278	0.0355768	0.00264046	9.16074e-05	Rubrum hot 2 35C
S3	17	34.2	Rubrum	4.539	1.0344	0.0331858	151.478	4.05103	0.828601	0.0302139	1.00596	7.32265e-05	-0.188017	0.0364637	0.0059431	7.27926e-05	Rubrum hot 2 35C
S4	25	32	Rubrum	3.913	4.6386	0.0887232	131.215	3.76248	0.717757	0.0272049	1.00958	0.00011059	-0.331624	0.0379026	0.00953711	0.00010954	Rubrum hot 2 35C
S5	33	35.2	Rubrum	3.455	8.3716	0.102202	116.39	3.56531	0.636661	0.0250877	1.01333	0.000121905	-0.451517	0.039405	0.013246	0.000120301	Rubrum hot 2 35C
S6	41	36	Rubrum	3.103	12.2062	0.135016	104.995	3.42325	0.574334	0.0235225	1.01719	0.000150846	-0.554544	0.0409562	0.0170415	0.000148297	Rubrum hot 2 35C
S7	50	34.2	Rubrum	2.644	15.88	0.128039	90.1377	3.25231	0.493061	0.0215839	1.02088	0.000144681	-0.707122	0.0437753	0.0206645	0.000141722	Rubrum hot 2 35C
S9	67	36.5	Rubrum	2.052	22.5912	0.0966111	70.9748	3.05979	0.388238	0.0193066	1.02762	0.000117732	-0.946136	0.0497288	0.027249	0.000114567	Rubrum hot 2 35C
S10	76	34	Rubrum	1.847	25.2822	0.167419	64.339	3.00148	0.35194	0.018592	1.03033	0.000181009	-1.04429	0.0528273	0.0298771	0.000175681	Rubrum hot 2 35C
S11	84	34	Rubrum	1.67	27.3844	0.229391	58.6096	2.95493	0.320599	0.0180116	1.03244	0.000240034	-1.13756	0.056181	0.0319254	0.000232491	Rubrum hot 2 35C
S12	93	37.2	Rubrum	1.389	29.1684	0.274665	49.5136	2.88869	0.270844	0.0171684	1.03423	0.000284038	-1.30621	0.0633885	0.0336603	0.000274636	Rubrum hot 2 35C
S13	101	34.8	Rubrum	1.494	30.4384	0.220025	52.9125	2.91231	0.289436	0.0174715	1.03551	0.000231067	-1.23982	0.0603641	0.0348936	0.000223143	Rubrum hot 2 35C
S14	109	34	Rubrum	1.35	31.8882	0.413369	48.2512	2.88027	0.263938	0.0170596	1.03697	0.000420804	-1.33204	0.0646349	0.0362996	0.000405803	Rubrum hot 2 35C
S15	118	38	Rubrum	1.219	33.2754	0.318965	44.0108	2.85341	0.240743	0.0167102	1.03836	0.000327522	-1.42403	0.069411	0.037643	0.000315422	Rubrum hot 2 35C
S16	127	34.8	Rubrum	1.113	34.2758	0.224024	40.5796	2.83332	0.221974	0.0164462	1.03937	0.000234987	-1.5052	0.0740906	0.0386107	0.000226087	Rubrum hot 2 35C
S17	135	34.2	Rubrum	1.177	34.739	0.376575	42.6512	2.84527	0.233306	0.0166035	1.03983	0.000384381	-1.4554	0.0711663	0.0390585	0.000369657	Rubrum hot 2 35C
S18	143	37	Rubrum	1.12	34.66	0.323619	40.8062	2.8346	0.223213	0.0164631	1.03975	0.000332119	-1.49963	0.0737549	0.0389821	0.000319422	Rubrum hot 2 35C
S1	0	22	Rubrum	12.084	-3.3896	0.0596012	200.301	11.4444	1	0.0808026	1	8.45755e-05	0	0.0808026	0	8.45755e-05	Rubrum room temp 1 23C
S2	16	22	Rubrum	11.321	-1.6148	0.0431822	187.708	10.9738	0.93713	0.0766062	1.00178	7.39369e-05	-0.0649332	0.0817456	0.00177925	7.38054e-05	Rubrum room temp 1 23C
S3	31	23	Rubrum	10.261	0.0276	0.0567036	170.213	10.3394	0.849788	0.070866	1.00343	8.26939e-05	-0.162769	0.0833926	0.00342296	8.24113e-05	Rubrum room temp 1 23C
S4	46	22.6	Rubrum	9.148	1.58	0.0303315	151.844	9.70193	0.758078	0.0649784	1.00499	6.73686e-05	-0.276969	0.0857146	0.00497411	6.70344e-05	Rubrum room temp 1 23C
S5	61	22.6	Rubrum	9.327	3.2638	0.0381143	154.798	9.80224	0.772828	0.0659141	1.00668	7.13233e-05	-0.257699	0.0852895	0.00665384	7.08503e-05	Rubrum room temp 1 23C
S6	76	22.6	Rubrum	9.108	4.9728	0.0207171	151.184	9.67964	0.754782	0.0647699	1.00839	6.37879e-05	-0.281326	0.0858127	0.00835583	6.32572e-05	Rubrum room temp 1 23C
S7	111	22.7	Rubrum	7.765	8.7346	0.0747349	129.018	8.95999	0.644121	0.0579261	1.01217	9.63712e-05	-0.439868	0.0899304	0.012092	9.52129e-05	Rubrum room temp 1 23C
S8	126	22.8	Rubrum	7.579	10.318	0.0820884	125.948	8.86514	0.628795	0.0570053	1.01375	0.000102274	-0.46395	0.090658	0.0136605	0.000100886	Rubrum room temp 1 23C
S9	141	22.6	Rubrum	7.026	11.871	0.0146287	116.821	8.59095	0.583229	0.0543141	1.01531	6.24686e-05	-0.539175	0.0931265	0.0151965	6.15265e-05	Rubrum room temp 1 23C
S10	156	23.5	Rubrum	6.42	13.5912	0.063896	106.82	8.30495	0.533296	0.0514546	1.01704	8.83739e-05	-0.62868	0.0964842	0.016895	8.68933e-05	Rubrum room temp 1 23C
S11	171	23	Rubrum	6.112	15.0804	0.0453685	101.736	8.16589	0.507917	0.0500422	1.01853	7.60436e-05	-0.677438	0.0985243	0.0183632	7.46599e-05	Rubrum room temp 1 23C
S12	186	23.5	Rubrum	6.027	16.5782	0.0177539	100.333	8.1283	0.500913	0.0496577	1.02004	6.355e-05	-0.691323	0.0991344	0.0198376	6.23018e-05	Rubrum room temp 1 23C
S13	201	23.2	Rubrum	5.714	18.205	0.025894	95.1675	7.99294	0.475122	0.048263	1.02167	6.63946e-05	-0.744183	0.10158	0.0214366	6.49865e-05	Rubrum room temp 1 23C
S14	216	23	Rubrum	5.323	19.5982	0.056033	88.7142	7.83089	0.442904	0.0465709	1.02307	8.30933e-05	-0.814401	0.105149	0.022804	8.12199e-05	Rubrum room temp 1 23C
S15	217	23	Rubrum	4.882	19.9364	0.0894444	81.4357	7.6581	0.406567	0.0447367	1.02341	0.000108631	-0.900007	0.110035	0.0231356	0.000106147	Rubrum room temp 1 23C
S1	0		Spinach	7.724	-6.114	0.146968	93.8941	2.26312	1	0.0340866	1	0.000209122	0	0.0340866	0	0.000209122	Spinach room temp 1 20C
S2	23	20.5	Spinach	6.922	-3.3092	0.0633459	84.4719	2.11356	0.899651	0.0312555	1.00282	0.000161406	-0.105749	0.0347418	0.00281808	0.000160952	Spinach room temp 1 20C
S3	43	20.5	Spinach	6.755	-1.4042	0.0839059	82.5099	2.08315	0.878755	0.0306731	1.00474	0.000170883	-0.129249	0.0349052	0.00472758	0.000170077	Spinach room temp 1 20C
S4	63	20.5	Spinach	6.375	0.3176	0.0879903	78.0455	2.01503	0.831208	0.0293588	1.00647	0.00017317	-0.184875	0.0353207	0.00645032	0.000172057	Spinach room temp 1 20C
S5	83		Spinach	5.91	2.0138	0.0740588	72.5825	1.93386	0.773026	0.0277734	1.00818	0.000166666	-0.257443	0.0359282	0.00814454	0.000165314	Spinach room temp 1 20C
S6	103		Spinach	5.963	3.4722	0.0826753	73.2052	1.94298	0.779657	0.0279527	1.00965	0.000170908	-0.248901	0.0358526	0.00959895	0.000169275	Spinach room temp 1 20C
S7	123	20	Spinach	5.709	5.0484	0.133689	70.2211	1.8996	0.747876	0.0270969	1.01123	0.00020113	-0.290518	0.0362318	0.0111685	0.000198896	Spinach room temp 1 20C
S8	143		Spinach	5.303	6.3026	0.0706208	65.4512	1.83205	0.697076	0.0257489	1.01249	0.000165725	-0.360862	0.0369385	0.0124156	0.00016368	Spinach room temp 1 20C
S9	163	20	Spinach	4.972	7.6084	0.101056	61.5625	1.77878	0.65566	0.0246706	1.01381	0.000181142	-0.422114	0.0376271	0.0137124	0.000178675	Spinach room temp 1 20C
S10	183		Spinach	4.96	9.044	0.0873413	61.4216	1.77688	0.654158	0.0246319	1.01525	0.000173956	-0.424406	0.0376543	0.0151361	0.000171343	Spinach room temp 1 20C
S11	203		Spinach	4.669	10.1718	0.0946715	58.0028	1.73155	0.617747	0.023702	1.01639	0.000177938	-0.481676	0.0383685	0.0162532	0.000175069	Spinach room temp 1 20C
S12	223	20.5	Spinach	4.573	11.7782	0.0600558	56.8749	1.71691	0.605735	0.0233992	1.018	0.000162209	-0.501312	0.0386294	0.0178421	0.00015934	Spinach room temp 1 20C
S13	243		Spinach	4.394	12.7956	0.103128	54.772	1.69007	0.583338	0.0228403	1.01903	0.000182955	-0.538988	0.0391544	0.0188472	0.000179539	Spinach room temp 1 20C
S14	263		Spinach	4.324	13.9888	0.148771	53.9496	1.67973	0.574579	0.0226238	1.02023	0.000212522	-0.554117	0.0393745	0.0200246	0.000208308	Spinach room temp 1 20C
S15	283	20.5	Spinach	4.19	15.3822	0.0865604	52.3753	1.66021	0.557813	0.0222128	1.02163	0.000174377	-0.583732	0.0398213	0.0213979	0.000170685	Spinach room temp 1 20C
S16	303		Spinach	3.964	16.0878	0.0889421	49.7202	1.6281	0.529535	0.0215307	1.02234	0.000175676	-0.635756	0.0406596	0.0220925	0.000171838	Spinach room temp 1 20C
S17	323		Spinach	3.868	17.3604	0.121307	48.5923	1.61478	0.517523	0.0212453	1.02362	0.000194443	-0.658701	0.041052	0.0233442	0.000189956	Spinach room temp 1 20C
S18	343	21	Spinach	3.757	18.0352	0.113858	47.2883	1.59963	0.503634	0.0209189	1.0243	0.000189909	-0.685905	0.0415359	0.0240073	0.000185404	Spinach room temp 1 20C
S1	0	35	Spinach	5.247	-4.9994	0.0607355	200.69	9.71741	1	0.0684764	1	8.63245e-05	0	0.0684764	0	8.63245e-05	Spinach hot 1 35C
S2	10	35	Spinach	4.491	0.2952	0.0679978	172.121	8.79715	0.857647	0.0603821	1.00532	9.18477e-05	-0.153562	0.0704043	0.0053071	9.13616e-05	Spinach hot 1 35C
S3	18	34.5	Spinach	3.896	4.5016	0.0777451	149.636	8.11273	0.74561	0.0541988	1.00955	9.95121e-05	-0.293552	0.0726905	0.00950344	9.85708e-05	Spinach hot 1 35C
S4	28	35.9	Spinach	3.366	8.896	0.0547494	129.608	7.54117	0.645813	0.0488857	1.01397	8.28158e-05	-0.437246	0.0756963	0.0138686	8.16752e-05	Spinach hot 1 35C
S5	37	35.4	Spinach	3.029	12.581	0.0129422	116.873	7.20052	0.582357	0.0456334	1.01767	6.34664e-05	-0.540672	0.0783599	0.0175145	6.23645e-05	Spinach hot 1 35C
S6	46	34.8	Spinach	2.71	15.9648	0.0604624	104.818	6.89725	0.52229	0.0426696	1.02107	8.70468e-05	-0.649533	0.0816971	0.0208506	8.52507e-05	Spinach hot 1 35C
S7	54	35	Spinach	2.487	18.2394	0.0370108	96.3911	6.69771	0.480299	0.0406772	1.02336	7.27024e-05	-0.733346	0.0846914	0.023087	7.10431e-05	Spinach hot 1 35C
S8	63	35	Spinach	2.031	21.3104	0.157122	79.1592	6.3261	0.394436	0.0368562	1.02644	0.000169887	-0.930299	0.0934404	0.0260984	0.000165511	Spinach hot 1 35C
S9	71	35.6	Spinach	2.051	23.5978	0.11424	79.915	6.34129	0.398202	0.0370156	1.02874	0.000130864	-0.920796	0.092957	0.0283356	0.000127208	Spinach hot 1 35C
S10	80	34.9	Spinach	1.748	25.992	0.0435259	68.4648	6.12321	0.341148	0.0346954	1.03115	7.66503e-05	-1.07544	0.101702	0.0306719	7.4335e-05	Spinach hot 1 35C
S12	98	36	Spinach	1.803	29.18	0.09676	70.5432	6.16084	0.351504	0.0351008	1.03435	0.000115945	-1.04553	0.0998588	0.0337743	0.000112094	Spinach hot 1 35C
S13	106	35.6	Spinach	1.665	30.5722	0.0703186	65.3283	6.06813	0.325519	0.034098	1.03575	9.48243e-05	-1.12233	0.10475	0.0351261	9.15513e-05	Spinach hot 1 35C
S14	115	35	Spinach	1.509	31.5398	0.138151	59.4332	5.97038	0.296145	0.0330248	1.03672	0.000152586	-1.21691	0.111516	0.0360646	0.000147182	Spinach hot 1 35C
S15	125	34.5	Spinach	1.556	32.9748	0.0599892	61.2093	5.99903	0.304995	0.033341	1.03817	8.74685e-05	-1.18746	0.109317	0.0374547	8.4253e-05	Spinach hot 1 35C
S16	134	35.9	Spinach	1.503	32.855	0.110696	59.2064	5.96678	0.295015	0.0329849	1.03804	0.00012803	-1.22073	0.111808	0.0373388	0.000123338	Spinach hot 1 35C
S17	143	35.9	Spinach	1.435	33.9098	0.16401	56.6368	5.92673	0.282211	0.03254	1.0391	0.000176616	-1.2651	0.115304	0.0383595	0.00016997	Spinach hot 1 35C
S18	152	35	Spinach	1.358	34.847	0.0991892	53.727	5.88322	0.267712	0.0320531	1.04005	0.000118186	-1.31784	0.11973	0.0392655	0.000113635	Spinach hot 1 35C
S1	0	35	Spinach	4.131	-5.8894	0.0418366	192.123	5.55274	1	0.0408737	1	5.95164e-05	0	0.0408737	0	5.95164e-05	Spinach hot 2 35C
S2	7	35	Spinach	3.762	-4.2838	0.0802851	175.171	5.23817	0.911766	0.0379182	1.00162	9.10995e-05	-0.0923724	0.0415876	0.00161381	9.09526e-05	Spinach hot 2 35C
S3	16		Spinach	3.718	-2.4062	0.0613368	173.15	5.2014	0.901244	0.0375693	1.0035	7.47693e-05	-0.103979	0.041686	0.00349771	7.45082e-05	Spinach hot 2 35C
S4	25	35.1	Spinach	3.453	-0.7482	0.0773447	160.976	4.98367	0.837878	0.0354869	1.00517	8.85593e-05	-0.176883	0.0423533	0.00515833	8.81037e-05	Spinach hot 2 35C
S5	33	35.8	Spinach	3.229	1.0618	0.0649515	150.685	4.80504	0.784316	0.0337545	1.00699	7.78768e-05	-0.242943	0.0430369	0.00696805	7.7336e-05	Spinach hot 2 35C
S6	41	35.2	Spinach	3.17	2.7264	0.130801	147.974	4.75889	0.770208	0.033303	1.00867	0.000138254	-0.261095	0.043239	0.0086295	0.000137066	Spinach hot 2 35C
S7	50	34.8	Spinach	3.014	4.502	0.0886877	140.808	4.63883	0.732906	0.0321198	1.01045	9.88296e-05	-0.310738	0.0438253	0.0103987	9.78072e-05	Spinach hot 2 35C
S8	58	34.5	Spinach	2.834	5.9062	0.198249	132.539	4.50404	0.689864	0.0307757	1.01187	0.000203919	-0.37126	0.0446112	0.0117956	0.000201528	Spinach hot 2 35C
S9	67	35.9	Spinach	2.654	7.6448	0.0840815	124.269	4.37363	0.646823	0.0294571	1.01361	9.47279e-05	-0.435682	0.0455411	0.0135225	9.34555e-05	Spinach hot 2 35C
S10	75	35.5	Spinach	2.635	9.358	0.13638	123.397	4.36013	0.64228	0.0293195	1.01534	0.000143688	-0.442731	0.0456491	0.0152213	0.000141518	Spinach hot 2 35C
S11	84	35	Spinach	2.406	10.8027	0.164506	112.876	4.20185	0.587522	0.0276887	1.01679	0.000170924	-0.531842	0.047128	0.0166516	0.000168101	Spinach hot 2 35C
S12	93	34.5	Spinach	2.228	12.2975	0.123473	104.699	4.0848	0.544959	0.0264598	1.01829	0.00013139	-0.607045	0.0485538	0.0181293	0.000129029	Spinach hot 2 35C
S13	101		Spinach	2.358	13.3242	0.0375799	110.671	4.16975	0.576044	0.0273538	1.01933	5.71774e-05	-0.551571	0.0474856	0.0191431	5.60933e-05	Spinach hot 2 35C
S14	109	36	Spinach	2.063	14.8948	0.0576563	97.119	3.9814	0.505505	0.0253556	1.02091	7.21782e-05	-0.682198	0.050159	0.0206917	7.07e-05	Spinach hot 2 35C
S15	118	35.2	Spinach	2.073	15.8127	0.0983645	97.5784	3.98751	0.507896	0.0254215	1.02183	0.000107888	-0.677479	0.0500525	0.0215958	0.000105583	Spinach hot 2 35C
S16	126	34.6	Spinach	2.036	17.3478	0.11821	95.8786	3.96497	0.499048	0.0251784	1.02337	0.000126469	-0.695052	0.0504528	0.0231058	0.000123581	Spinach hot 2 35C
S18	142	36	Spinach	1.81	19.3292	0.109052	85.4962	3.83332	0.445008	0.0237386	1.02537	0.00011788	-0.809663	0.0533442	0.0250516	0.000114964	Spinach hot 2 35C
S1	0	9	Spinach	9.095	-5.5324	0.0254126	174.682	8.61821	1	0.0697724	1	3.61388e-05	0	0.0697724	0	3.61388e-05	Spinach cold 1 11C
S2	15	10.5	Spinach	8.763	-1.3838	0.0206809	168.648	8.43508	0.965458	0.0678276	1.00417	3.30293e-05	-0.0351522	0.0702543	0.004163	3.28921e-05	Spinach cold 1 11C
S3	32	10.8	Spinach	8.122	3.006	0.0550045	156.999	8.08897	0.898768	0.0641135	1.00859	6.10207e-05	-0.10673	0.0713348	0.00854925	6.05012e-05	Spinach cold 1 11C
S4	47	11	Spinach	7.404	6.9522	0.0325914	143.95	7.71433	0.824067	0.0600271	1.01255	4.17559e-05	-0.193503	0.0728424	0.0124759	4.12382e-05	Spinach cold 1 11C
S5	62	11	Spinach	6.369	10.68	0.027313	125.14	7.20274	0.716385	0.0543082	1.0163	3.77994e-05	-0.333537	0.0758087	0.0161711	3.7193e-05	Spinach cold 1 11C
S6	78	11.1	Spinach	5.654	14.4986	0.0459434	112.145	6.87243	0.641996	0.050508	1.02014	5.30465e-05	-0.443173	0.0786734	0.0199423	5.19991e-05	Spinach cold 1 11C
S7	93	11.4	Spinach	4.548	17.7758	0.0608498	92.0448	6.40633	0.526927	0.0449536	1.02344	6.65431e-05	-0.640693	0.0853128	0.0231674	6.50192e-05	Spinach cold 1 11C
S8	109	11.2	Spinach	4.818	21.0738	0.0446677	96.9518	6.51457	0.555018	0.0462671	1.02675	5.2018e-05	-0.588755	0.0833614	0.0264026	5.06626e-05	Spinach cold 1 11C
S9	123	11.2	Spinach	4.252	23.6432	0.059508	86.6652	6.29216	0.496131	0.0435503	1.02934	6.53651e-05	-0.700915	0.0877798	0.0289158	6.35021e-05	Spinach cold 1 11C
S10	138	11.2	Spinach	4.18	26.199	0.0378352	85.3567	6.26512	0.48864	0.0432151	1.03191	4.62905e-05	-0.716129	0.0884395	0.0314094	4.48592e-05	Spinach cold 1 11C
S11	153	11.2	Spinach	3.842	28.4366	0.0135573	79.2139	6.14224	0.453474	0.0416766	1.03416	2.9736e-05	-0.790817	0.091905	0.0335875	2.87538e-05	Spinach cold 1 11C
S12	169	11.2	Spinach	3.698	29.848	0.0344311	76.5968	6.09197	0.438492	0.0410396	1.03558	4.35778e-05	-0.824413	0.0935926	0.034959	4.20807e-05	Spinach cold 1 11C
S13	184	11.2	Spinach	3.512	32.215	0.073753	73.2164	6.02895	0.419141	0.0402346	1.03796	7.87636e-05	-0.869548	0.095993	0.0372547	7.58833e-05	Spinach cold 1 11C
S14	200	11	Spinach	3.353	33.9218	0.0746539	70.3268	5.97683	0.402598	0.039563	1.03967	7.96318e-05	-0.909816	0.0982691	0.0389069	7.65931e-05	Spinach cold 1 11C
S15	216	11	Spinach	3.126	35.3704	0.0850782	66.2013	5.90533	0.378981	0.0386323	1.04113	8.95929e-05	-0.970269	0.101937	0.040307	8.60535e-05	Spinach cold 1 11C
S16	232	11.4	Spinach	2.958	36.591	0.0594264	63.148	5.85466	0.361502	0.0379661	1.04236	6.54248e-05	-1.01749	0.105023	0.0414852	6.27661e-05	Spinach cold 1 11C
S17	248	11.2	Spinach	2.847	37.3894	0.0783154	61.1307	5.82227	0.349954	0.0375371	1.04316	8.31404e-05	-1.04995	0.107263	0.0422551	7.97005e-05	Spinach cold 1 11C
S18	264	11	Spinach	2.576	38.65	0.035616	56.2055	5.74691	0.321759	0.0365289	1.04443	4.46651e-05	-1.13395	0.113529	0.0434696	4.27651e-05	Spinach cold 1 11C
S1	0	22.6	Spinach	10.439	-2.05475	0.0486304	187.582	4.87436	1	0.0367487	1	6.89154e-05	0	0.0367487	0	6.89154e-05	Spinach room temp 2 23C
S2	21	22.8	Spinach	9.037	1.514	0.0359166	163.256	4.47213	0.870317	0.032861	1.00358	6.07207e-05	-0.138897	0.0377575	0.00356972	6.05043e-05	Spinach room temp 2 23C
S3	39	23	Spinach	8.537	4.0575	0.01907	154.58	4.33421	0.824068	0.0315026	1.00612	5.26214e-05	-0.193502	0.0382282	0.00610615	5.2301e-05	Spinach room temp 2 23C
S4	60	23.2	Spinach	8.339	6.97375	0.0445674	151.145	4.2805	0.805753	0.0309695	1.00905	6.64249e-05	-0.215978	0.0384355	0.00900641	6.58293e-05	Spinach room temp 2 23C
S6	101	22.8	Spinach	6.73	12.1323	0.0319205	123.227	3.86633	0.656924	0.0267624	1.01422	5.88709e-05	-0.420188	0.040739	0.0141161	5.80457e-05	Spinach room temp 2 23C
S7	120	22.8	Spinach	6.347	14.2795	0.0812424	116.582	3.77445	0.621497	0.025801	1.01637	9.52921e-05	-0.475625	0.0415144	0.0162354	9.37575e-05	Spinach room temp 2 23C
S8	142	22.6	Spinach	6.065	16.5813	0.0703817	111.689	3.7087	0.595412	0.0251053	1.01867	8.62449e-05	-0.518502	0.0421646	0.0185021	8.46639e-05	Spinach room temp 2 23C
S9	158	22.8	Spinach	5.709	18.22	0.0474482	105.512	3.62814	0.562483	0.0242432	1.02032	6.8795e-05	-0.575395	0.0431004	0.0201129	6.74251e-05	Spinach room temp 2 23C
S10	180	23	Spinach	5.627	20.0918	0.039195	104.089	3.60999	0.554898	0.0240474	1.02219	6.34335e-05	-0.588971	0.0433366	0.0219494	6.20564e-05	Spinach room temp 2 23C
S11	202	22.8	Spinach	5.267	22.0557	0.0691056	97.8424	3.53219	0.521598	0.0232009	1.02416	8.53585e-05	-0.650857	0.0444804	0.0238729	8.33448e-05	Spinach room temp 2 23C
S12	220	22.6	Spinach	4.903	23.5613	0.0483692	91.5266	3.45681	0.487929	0.0223686	1.02567	6.9623e-05	-0.717585	0.045844	0.0253448	6.78806e-05	Spinach room temp 2 23C
S13	244	22.8	Spinach	4.636	25.3358	0.108137	86.8939	3.40373	0.463232	0.0217749	1.02745	0.000119367	-0.769528	0.0470064	0.027077	0.000116179	Spinach room temp 2 23C
S14	260	22.8	Spinach	4.44	25.7207	0.00865544	83.4931	3.36602	0.445102	0.0213488	1.02783	5.08322e-05	-0.809451	0.0479638	0.0274524	4.94558e-05	Spinach room temp 2 23C
S15	281	22.8	Spinach	4.173	28.0903	0.0761637	78.8604	3.31643	0.420405	0.0207827	1.03021	9.13517e-05	-0.866536	0.0494349	0.0297598	8.86731e-05	Spinach room temp 2 23C
S16	302	22.8	Spinach	4.231	29.4432	0.0924387	79.8667	3.32703	0.42577	0.0209042	1.03156	0.00010539	-0.853856	0.0490974	0.031075	0.000102165	Spinach room temp 2 23C
S17	317	22.8	Spinach	4.179	30.5445	0.0756858	78.9645	3.31752	0.42096	0.0207952	1.03267	9.10181e-05	-0.865217	0.0493995	0.0321442	8.81389e-05	Spinach room temp 2 23C
S18	342	22.8	Spinach	3.758	31.9007	0.0312023	71.6597	3.24364	0.382018	0.0199387	1.03403	5.9301e-05	-0.962287	0.052193	0.0334594	5.73497e-05	Spinach room temp 2 23C
